# Rapid and specific degradation of endogenous proteins in mouse models using auxin-inducible degrons

**DOI:** 10.1101/2022.01.13.476100

**Authors:** Lewis Macdonald, Gillian Taylor, Jennifer Brisbane, Ersi Christodoulou, Lucy Scott, Alex Von Kriegsheim, Janet Rossant, Bin Gu, Andrew Wood

**Affiliations:** MRC Human Genetics Unit, Institute of Genetics and Cancer, University of Edinburgh, Edinburgh, EH4 2XU, UK; Cancer Research UK Edinburgh Centre, Institute of Genetics and Cancer, University of Edinburgh, Edinburgh, EH4 2XU, UK; Program in Developmental and Stem Cell Biology, Peter Gilgan Centre for Research and Learning, Hospital for Sick Children, Toronto, Ontario, Canada; Department of Obstetrics, Gynecology and Reproductive Biology, Michigan State University East Lansing, MI 48824, USA; Department of Biomedical Engineering; Michigan State University East Lansing, MI 48824, USA; Institute for Quantitative Health Science and Engineering, Michigan State University East Lansing, MI 48824, USA

## Abstract

Auxin-inducible degrons are a chemical genetic tool for targeted protein degradation and are widely used to study protein function in cultured mammalian cells. Here, we develop CRISPR-engineered mouse lines that enable rapid and highly specific degradation of tagged endogenous proteins *in vivo*. Most but not all cell types are competent for degradation. Using mouse genetics, we show that degradation kinetics depend upon the dose of the tagged protein, ligand, and the E3 ligase subunit Tir1. Rapid degradation of condensin I and condensin II – two essential regulators of mitotic chromosome structure - revealed that both complexes are individually required for cell division in precursor lymphocytes, but not in their differentiated peripheral lymphocyte derivatives. This generalisable approach provides unprecedented temporal control over the dose of endogenous proteins in mouse models, with implications for studying essential biological pathways and modelling drug activity in mammalian tissues.

**Highlights:**

- Auxin-inducible degradation of endogenously tagged proteins in living mice and a range of primary cells.
- Most but not all cell types are competent for degradation
- Dosage of the tagged protein, E3 ligase substrate receptor and ligand can all determine degradation kinetics
- Rapid degradation of condensin subunits in lymphocytes reveals stage-specific requirements during cell division
