## Supplementary material for "Rapid and specific degradation of endogenous proteins in mouse models using auxin-inducible degrons": Table S2

### Sheet: Sheet1
Antibody	Company	Catalogue Number	Lot Number	Purpose	Dilution
GFP-booster-488	Chromotek	gb2AF488-50	90917037AF1	IF Cryosections	1 in 750
GFP-booster-647	Chromotek	gb2AF647-50	003192-01-01	IF Cryosections	1 in 750
phH3S10	CST	3377S	9	IF Cryosections	1 in 400
AlexaFluor 555 donkey anti rabbit	Invitrogen	A31572	2017396	IF Cryosections	1 in 500
e-cadherin	R&D Systems	AF748	CZI1221042	IF Cryosections	1 in 750
nCAPH	Bethyl Labs	A300-603A	A300-603A-1	Western Blot	1 in 1000
nCAPH2	produced for us by Proteintech	raised against aa1-394	n/a	Western Blot	1 in 1000
Myc Tag (9B11)	Cell Signaling Technology (gift from Luke Boulter)	2276S		Western Blot	1 in 1000
GAPDH	Abcam	ab8245	GR3390576	Western Blot	1 in 2000
GFP	Roche	11 814460001	19958500	Western Blot	1 in 2000
AlexaFluor 700-CD8a	eBioscience	56-0081-80		Flow Cytometry	1 in 200
PE-CD8a	eBioscience	12-0081-82		Flow Cytometry	1 in 200
APC-CD19	eBioscience	17-0193-82		Flow Cytometry	1 in 200
PE-CD19	eBioscience	12-0193-81		Flow Cytometry	1 in 200
PE-Ter119	eBioscience	12-5921-81		Flow Cytometry	1 in 200
AlexaFluor 647 phH3S10	CST	3485S		Flow Cytometry	1 in 250
AlexaFluor 647 BrdU	Invitrogen	B35140		Flow Cytometry	1 in 20
Alexa Fluor 647 pH2AX	Merck-Millipore	05-636-AF647		Flow Cytometry	1 in 250
a-mouse IgG DyLight800	Bethyl	A90-516D8		Western Blot	1 in 10000
a-rabbit IgG Dylight800	Invitrogen	SA5-10036		Western Blot	1 in 10000
a-rabbit HRP	Santa Cruz	sc2357	K0718	Western Blot	1 in 5000
a-mouse HRP	Santa Cruz	sc-2031	G1715	Western Blot	1 in 5000
a-goat 594	Invitrogen	A11058	857221	IF Cryosections	1 in 500
a-rabbit 555	Invitrogen	A31572	2017396	IF Cryosections	1 in 400
